# Lung lineage transcription factor NKX2-1 epigenetically resolves opposing cell fates in vivo

**DOI:** 10.1101/2020.09.15.298232

**Authors:** Danielle R. Little, Anne M. Lynch, Yun Yan, Haruhiko Akiyama, Shioko Kimura, Jichao Chen

## Abstract

Differential use of identical DNA sequences leads to distinct tissue lineages and then multiple cell types within a lineage, an epigenetic process central to progenitor and stem cell biology. The associated genomic changes, especially in native tissues, remain insufficiently understood, and are hereby addressed in the mouse lung, where the same lineage transcription factor NKX2-1 promotes the diametrically opposed alveolar type 1 (AT1) and AT2 cell fates. We show that the cell-type-specific function of NKX2-1 is attributed to its differential chromatin binding that is acquired or retained during development in coordination with partner transcriptional factors. Loss of YAP/TAZ redirects NKX2-1 from its AT1-specific to AT2-specific binding sites, leading to transcriptionally exaggerated AT2 cells when deleted in progenitors or AT1-to-AT2 conversion when deleted after fate commitment. *Nkx2-1* mutant AT1 and AT2 cells gain distinct accessible sites including those of the opposite fate while adopting the gastrointestinal fate, suggesting an epigenetic plasticity larger than a transcriptional one. Our genomic analysis of single or purified cells, coupled with precision genetics, provides an epigenetic roadmap of alveolar cell fate and potential, and introduces an experimental benchmark for unraveling the in vivo function of lineage transcription factors.

---

Organism development requires sequential choreographed restriction of progenitors to distinct tissue lineages, marked by lineage transcription factors, and subsequently cell types within each lineage. This is exemplified by the embryonic endoderm forming the lung, pancreas, and hindgut epithelia that are marked and controlled by NKX2-1, PDX1, and CDX2, respectively, and further differentiate into distinct secretory and absorptive cell types^1–3^. Unlike lineages of a single cell type such as skeletal muscle cells, marked by MYOD^4^, and melanocytes, marked by MITF^5^, little is known about whether and how lineage transcription factors function distinctly in diverse and often opposing cell types within the same lineage. This is because, unlike cell culture or temporal shift in cell fate, coexisting cell types in native tissues must be purified to obtain interpretable epigenomic data^6–8^. Deciphering such cell-type-specific functions of lineage transcription factors will shed light on their integration with spatiotemporal inputs of less unique transcription factors to determine cell fates during development and regeneration^7,8^.

The mouse lung alveolar epithelium provides a robust system to study its lineage transcription factor NKX2-1, as its constituent cell types can be precisely targeted genetically and purified in millions for genomic analysis. Specifically, alveolar type 1 (AT1) and alveolar type 2 (AT2) cells are polar opposites in function and morphology with underlying distinct gene expression. AT1 cells are extremely thin yet expansive, allowing passive gas diffusion; whereas AT2 cells are cuboidal and secret surfactants to reduce surface tension^1^. Nevertheless, they both arise from embryonic SOX9 progenitors, and thus must resolve their opposing cell fates during development and guard their identities afterwards – given that AT2 cells are able to differentiate into AT1 cells during injury-repair^9,10^. Both AT1 and AT2 cells express NKX2-1 and whole lung ChIP-seq shows that NKX2-1 binds to both AT1 and AT2-specific genes^11^. However, cell-type-specific deletion experiments demonstrate that NKX2-1 is cell-autonomously required for AT1 and AT2 cell differentiation, raising the question of how the same lineage transcription factor regulates cell-type-specific genes in each cell type.

Conceptually, NKX2-1 and transcription factors in general recognize short DNA sequences, known as motifs, which occur too frequently in the mammalian genome to be informative on their own, thereby also limiting the utility of in vitro and even in vivo reporter assays as well as overexpression models^6^. Additional specificity arises from neighboring sequences that are bound by partner transcription factors and from chromatin accessibility that can be altered to a certain extent by pioneer factors and chromatin remodelers^12,13^. Furthermore, transcription factor binding does not necessarily result in transcriptional changes in nearby genes, lending support to primed/poised enhancers, shadow enhancers, or simply opportunistic binding^6,14,15^. The relevance of these modes of action to a given transcription factor ought to be examined in native tissues and using purified cell populations because DNA binding and epigenetic features differ widely across cell types.

In this study, using bulk and single-cell transcriptomic and epigenomic analyses of purified native cells, we have mapped NKX2-1 binding in AT1 versus AT2 cells, as well as their embryonic progenitors; examined the effect of NKX2-1 binding on chromatin accessibility using cell-type-specific *Nkx2-1* mutants; and identified and functionally tested partner transcriptional factors. We show that in native tissues, the lineage transcription factor NKX2-1 resolves opposite cell fates and exerts its cell-type-specific function via differential binding in part under the control of YAP/TAZ transcriptional cofactors, and that NKX2-1 binding regulates a cell-type-specific epigenetic space that is not reflected transcriptionally, providing insights into cell fate determination during lung development and injury-repair.
