## Supplementary Table 10 for "Lung lineage transcription factor NKX2-1 epigenetically resolves opposing cell fates in vivo"

### Sheet: Sheet1
GNAME	NKX2-1 Aqp5 AT1 vs control RNA-seq_minus	NKX2-1 Aqp5 AT1 vs control_average Log2fc	GNAME	NKX2-1 Sftpc AT2 RNA-seq_minus	NKX2-1 Sftpc AT2 vs control_average Log2fc
Kif1a	0.827349	0.5	Slc44a2	6.37526	-0.1
Slc11a1	0.733013	-0.7	Tnrc6a	4.12763	-0.5
Foxp1	4.14391	0	Igfbpl1	-7.32257	0.1
Otogl	-8.85608	0	Rwdd2b	2.28751	0.5
Pde4d	2.75015	-0.6	Nedd9	4.98741	-0.4
Cox18	2.57156	0.5	Lrrc4	1.30461	2.7
Lbr	4.42831	-0.1	Vill	4.6277	1.5
Lpar4	-0.209144	-0.2	Nnmt	-1.6905	-0.4
Calml3	-4.93346	-0.2	Hip1r	5.1877	-0.3
Cdk17	3.27619	0.2	Arl14	-1.84266	1.8
Il10	-1.31825	-0.5	Cers3	2.13528	2.8
Plcb2	0.537942	-0.8	Pcca	3.24923	0
Tprg	-4.37052	0.3	Gja1	6.2303	-0.3
Tprg	-4.37052	0.3	Trim2	3.47999	-0.1
Ccnjl	1.21121	-0.1	Cryaa	-5.9781	0
Dtnbp1	4.35795	0.1	Calm1	7.29843	-0.3
Itga6	4.86788	0.5	Pxdn	3.61599	0.5
Afm	-3.36912	0.1	Rel	0.847189	0.1
Nedd9	5.90976	-0.8	Fam207a	3.65358	0.5
Mtpn	5.77164	0.1	Rnh1	6.30498	0.2
Vasp	6.34236	0.7	Tmem62	2.96287	-0.2
Bcl2a1a	1.97254	-0.9	G0s2	3.34577	-1.5
E130114P18Rik	-8.69061	-0.1	Upk1b	-0.623276	0.2
Ubl7	4.62292	-0.1	Lurap1l	7.21374	1.4
Txnrd2	2.55866	-0.3	Shroom3	-2.83893	-0.3
Rab4a	2.37326	-0.1	Shroom3	4.925	1.3
Ptprj	4.70322	-0.4	Usp53	2.34721	0.4
Echdc1	0.731412	0	Agfg1	4.25771	0.5
Megf9	4.22492	-1.3	Nuak2	2.79645	-0.6
Csnk1e	5.50937	-0.1	1700001O22Rik	0.902816	0.8
Ppp1r9a	3.83657	-1	Mterf1b	-0.00793456	-0.4
Phospho1	-1.52495	-0.3	Rbm28	3.40555	0.3
Pum2	5.16021	0	Myt1	-6.75759	0
Ano6	5.5965	-0.1	Snx19	3.28037	-0.1
Ptk2b	2.71043	-0.1	Rpl28	10.7617	0
Tbxas1	1.23516	-0.7	Pparg	1.16826	0.7
Dapk1	5.07542	-0.7	Cacng5	-8.74303	0
Orai1	4.06168	-0.5	Glis1	-3.91795	0
Serpinb6c	-6.47121	0	Fkbp5	1.77645	1.3
Scn3b	2.30981	-0.4	Tead1	3.73731	0.4
Pdpn	7.29943	-0.6	Stk24	4.66004	0.4
Slc8a1	1.24876	0.3	Ttll11	-1.16456	-0.4
Tmem30b	3.97669	0	Smad6	4.91056	0.3
Pid1	3.00564	-0.4	Wwc2	4.843	0.5
Cdkn2aipnl	4.11933	0.6	Slc25a18	-3.44431	-0.2
Ugcg	3.90338	0.3	Plec	4.01076	0.8
Nsmce2	4.3863	0.2	Actr10	3.88502	0.4
Klhl35	-2.16351	0	Dag1	6.72255	-0.1
Tuba1c	5.13661	0.9	Dlg5	3.2807	0.5
Asgr2	-9.96578	0	Lnx2	3.20181	-0.5
Trip12	4.79751	0	Nbea	2.7436	0.8
Hk2	1.48338	0.1	Gfod1	-0.097162	-0.3
Gpd1	2.02286	0.9	Coa4	2.79666	0.4
Mthfs	2.22442	0.2	Ncor2	4.75368	0.3
Clec16a	1.92898	-0.1	Adcy6	5.18003	0.6
Tnfrsf1a	5.3029	0.2	Bdh1	-1.98043	0.6
Abca13	-9.96578	0	Fadd	2.76376	0.8
Map2k4	4.22764	0.1	Sypl	5.6533	0
Myh9	7.98063	0.3	Ppp3ca	6.18225	0.2
Parp8	2.68795	-0.1	Slc45a3	2.85543	2.4
App	10.0527	-0.6	Abl1	4.61933	0.4
Hvcn1	1.27636	-0.8	Xylt1	-0.289364	0.1
Vhl	3.56486	0	Gadd45g	6.70868	-0.5
Ucp3	-4.2518	-0.1	H2afy2	3.14201	1.2
Cpne5	-1.29547	0.1	Jarid2	3.04156	-0.1
Il10ra	1.65955	-0.7	Kdm4a	4.29541	0
Atoh7	-9.96578	0	Il10rb	5.29966	-0.2
Lilra5	0.406428	-0.8	Rbm44	-1.62949	0.5
Lonp2	4.18107	0	Srd5a3	3.90207	-0.3
Tbc1d2	3.71412	0.2	Tgm2	5.53037	2
Plin2	5.75125	-0.9	Ccl6	2.42431	-2.5
Gch1	1.17271	0.2	Foxn1	-3.88344	0.6
Lrrfip1	6.30648	0.1	Dip2b	2.44019	0.4
Lpcat1	6.33474	-1.1	Lpp	3.4818	0.5
Tmem54	1.00829	3.3	Dnm2	5.25954	0.3
Artn	0.227945	-0.6	Rab33b	3.01012	-0.4
Vil1	-3.92026	0	Pepd	4.87006	0.2
Pef1	5.70949	-0.1	Ptpre	0.727479	-0.9
Aebp2	4.74801	0	Vangl1	2.97421	1.1
Abtb2	1.64462	0.5	Glra4	-6.01271	0
Slc26a9	2.19238	-1	Hoxb1	-7.95924	-0.1
9130230L23Rik	-1.47054	0.7	Creb3l2	3.92332	0.2
Emx1	-8.85608	0.1	Traf3ip2	3.3569	0
Acp5	3.49222	0.6	Clec2d	3.17185	0
Hsf2	2.40036	-0.2	Tle3	3.51821	0.1
D17H6S53E	2.4602	0.1	Inpp5a	4.20195	0.3
Hadha	5.54669	0.3	Serpinb9	5.55387	-0.8
Fxyd4	1.07298	-1.3	Guca2a	2.12341	-0.8
Ccin	-7.58091	-0.1	Sox11	-1.51157	-0.4
Tgfbr1	4.18362	-0.2	Xpr1	2.4101	0.2
Cyp4v3	2.80566	-0.8	Klf6	6.51654	-0.9
Dennd2a	3.19199	0.1	Nfib	4.38969	0.4
Klf10	4.71203	0.2	Ubl3	5.87586	-0.5
Ltc4s	2.3664	-1.1	Wfikkn2	-2.18011	0
Tspyl4	1.62963	-0.3	Klhl26	3.7781	-0.7
Cdkl3	0.843495	0.3	Amelx	-7.06366	-0.1
Rnf169	2.82113	-0.2	Bcr	4.20445	-0.7
Atp6v0a1	5.16565	-0.7	Rb1cc1	3.45489	-0.2
Gas2l3	0.377331	0.6	Usp46	4.29677	0.7
Ptprc	3.12966	-0.8	Cryba4	-7.26892	-0.2
Sgip1	-1.19636	-0.2	Xylb	0.245101	0.2
Rexo4	3.37826	0.2	Twist2	-2.61118	-0.2
Slc17a2	2.27696	-2.4	Shb	5.34786	0.3
St3gal1	2.80926	0.1	Glipr2	2.48356	0.4
Cdkal1	2.5424	0.1	Itgb6	3.98174	1.1
Mgat5	2.02333	0.4	Mkl2	2.51419	0.4
Asprv1	1.16174	-0.8	Lfng	2.95278	1.7
Zfand4	-0.709183	0	Fam102a	4.08406	0.6
4930412O13Rik	-7.74638	0	Gpsm1	2.84699	0.2
Zfp704	2.93477	-0.4	Fgfrl1	3.83785	0.8
Atf3	8.6804	0.3	Grap	1.11282	-1.3
Nelfcd	4.24058	0.1	Mau2	4.56319	-0.1
Tomt	-0.185162	0.2	Slc35e3	3.83397	1
Lrrc4	-0.104001	2.8	Lctl	-9.06055	0
Btbd19	0.00338076	-0.1	Spock2	5.0358	-0.3
Sidt2	5.13185	-0.2	Sox9	3.24922	-0.1
Rpn1	6.25209	0.2	Degs2	2.62445	1.3
C77080	4.53496	1.7	Cux1	5.87654	0
Vcpkmt	2.47837	0.5	Stk17b	3.25958	-0.3
Mapkapk2	6.57314	0	Irs1	2.86541	-0.3
Dennd2d	2.3132	0.3	Wdr11	3.87909	0
Slc16a3	1.97688	-0.9	Tmprss2	5.62135	1.2
H3f3a	8.92086	0.5	Myo1e	5.81536	0.3
Tcn2	5.61535	-0.2	Zfp281	3.28949	-0.6
Agap1	2.59952	-0.1	Bcl2l1	6.13928	0.7
Carhsp1	4.77322	0.1	Prdm11	1.60787	0.3
Tns3	6.20231	-0.4	Serp2	0.143588	0.6
Fyco1	3.18838	-0.2	Dnajc5b	-7.8711	0
Gtf2h2	2.70165	0.5	Kazn	1.9009	0.4
Cd36	5.52872	-1.3	B330016D10Rik	1.90124	-0.6
Fkbp10	5.08029	-0.2	Ampd3	1.17454	0.7
Ccdc122	1.65002	0.8	Usp43	2.81344	0.3
Tor1aip1	4.56264	-0.1	Mn1	-2.55318	-0.1
Cryaa	-6.63668	-0.1	Aff1	4.07597	0.2
Tmem131	3.78896	-0.3	Pim1	4.58082	0.1
Usp3	3.95983	0.2	Idh2	7.55707	0.6
Tlr8	0.175284	-0.7	Ap1g1	4.08367	0.4
Atp6v0d2	3.1593	-1.4	Plekhh1	1.9619	0.4
Mkl1	4.09928	-0.2	Cdh1	7.81185	0.8
Gm1943	2.54378	0.1	Ssh1	2.47027	-0.2
Atp6v1g3	-8.85608	0	Themis	-5.9469	-0.2
Pgs1	5.00418	-0.6	Dlg1	5.05057	0.7
Tmem123	7.01578	-0.1	Kif6	-1.41455	0.6
Rapgef6	3.47738	-0.2	Prkcg	-0.170524	0
Man1c1	3.49625	-1.6	Pabpn1l	-9.96578	0
Itpk1	2.67765	-0.7	Mrpl13	5.90351	0.7
Reep3	4.69883	0.1	Psmg4	4.78396	0.5
Hes1	6.91704	-0.5	U90926	-9.96578	0
Vrk1	2.84983	0.4	BC030870	1.42731	1.7
Mxd4	6.37136	-0.6	Asb15	-3.81733	0
Mkks	2.19392	0.7	Itga3	5.95262	0.6
Tapt1	4.48639	-0.6	Vwf	1.03117	-0.8
Nenf	6.24199	0.2	Gja10	-9.12826	0
Adcy7	3.67718	-0.8	Slc7a13	-5.5568	-0.1
Btg2	8.16	-0.6	Sox2	-1.42866	0.3
Ptp4a2	6.73005	0.8	Tjp1	6.11008	0.4
Ece1	7.16023	-0.7	Dusp14	3.23558	-0.4
Tnrc6c	3.0764	-0.3	Arhgap8	4.54711	0.7
Dgkz	4.32775	-0.3	Trpv4	-0.359919	0.8
Lhfpl2	2.78635	-0.4	Arid1b	3.894	0.2
Nod1	2.58313	-0.4	Lsm4	6.21919	1.1
Tnfrsf26	-1.15968	-0.4	Ston2	1.45693	0.7
Ankrd33b	1.02994	-0.6	Gpx7	3.55606	-1
B3gntl1	1.64029	-0.1	Rasgrf2	-0.572696	-0.7
Usp6nl	4.20747	0.4	E130308A19Rik	2.01307	0.3
Mlph	2.31781	2.2	Pdcd6ip	5.4867	0.5
Gins2	3.14957	1.5	Krt19	8.13571	2.5
Etv6	3.24648	0.3	Tcea3	4.54719	-1.2
Zdhhc9	3.87792	0	Fxyd3	7.53967	1.9
Eps8	2.37703	-0.2	Arhgef26	4.24293	-0.3
Flt1	2.32275	-0.7	Rassf3	5.84672	0.2
AI413582	3.8026	-0.2	Syt8	-0.330731	2.7
Trf	6.19202	-1.1	Timp2	6.82524	1.9
Pparg	2.39163	0	Speer4b	-9.2469	0
Wdfy3	3.61221	-0.4	Spsb1	0.881029	0.1
0610040J01Rik	3.77489	2.4	Fabp2	-8.7079	0.1
Rdh18-ps	-7.74638	0	Anxa3	8.205	1.2
Cnksr3	3.06871	0.2	Sox5	0.442895	0.4
Arhgap15	0.107338	-0.5	Kat6b	2.19052	0.3
Rplp0	9.70908	0.6	Myzap	2.10461	-0.6
Gin1	1.63785	0	Mlxip	2.4473	0
Lyve1	4.41829	-1.4	Best3	-6.25567	0
Pcyox1	4.99132	-0.3	Podxl	3.45414	1.1
Lrrc63	-6.63668	-0.1	Matn3	-0.327785	1.5
Bckdha	4.85692	-0.1	Ifnlr1	2.97143	-0.1
Asph	4.66432	0.1	Arhgef18	3.66986	0.5
Sypl	5.68468	-0.2	Rcan2	2.59798	1
Cxcr5	-0.507614	-0.3	Fam120a	5.70102	0.6
Hif1a	4.53085	-0.1	Egfr	2.3943	-0.4
Irak2	3.7011	-0.3	Cacna1a	1.79027	-0.2
Clic6	3.17755	1.1	Fhl1	5.37298	0.4
Fam69a	3.11881	-0.5	Smad3	4.3008	0
Tnfaip3	4.55773	-0.6	Nek7	4.44944	0.6
Tmem202	-2.78244	0	Psapl1	-3.07362	0.6
Gpd2	3.87896	0.7	Tgfbr2	5.49505	0.8
Tprn	2.04341	0.7	Elmsan1	3.1666	-0.1
Rassf6	1.42997	0.9	Ubc	6.96349	-0.6
Tor3a	3.55545	-1	BC004004	5.11146	-0.2
Slc7a8	-0.0475868	-0.4	Zfp703	4.91283	1.2
Plet1	5.63017	0.9	Opa1	3.66556	0.5
Acbd3	4.63	-0.1	Foxa2	5.57195	-0.5
Prg4	-0.346139	0.1	1700016C15Rik	-5.20118	0.1
Ptpn1	4.49078	-0.4	Gab1	4.33318	0.2
Cep19	2.55446	0.8	Klrg2	-2.19801	0.2
Hlx	3.26944	-0.5	Dpf1	-2.20872	0.2
Jade2	2.74202	-0.6	Lman2l	3.93043	-0.1
Serpinh1	8.4547	-0.3	Soga1	2.23867	0.3
Srgap1	0.988227	0	Gng12	4.86387	0
Mbnl1	5.91188	-0.4	Anxa4	7.46275	0.3
Bach1	3.65579	-0.6	Hdac4	1.99354	0.2
Irf2	4.66164	-0.2	Cdyl	2.75273	0.3
Fbxo32	1.93241	0.5	Lrtm2	-2.06665	-0.2
Foxo3	5.02536	-1	Mlf2	7.08993	0.7
Rffl	2.56308	-0.1	Scube2	-1.83684	-0.3
Stk38	4.51075	-0.1	Pacsin2	5.7562	0.6
Zc3h12a	2.68231	0.4	Exph5	2.72235	0
Adra1d	-0.389083	-0.1	Efna5	1.07667	1.4
Wwtr1	6.10451	-0.1	Elk3	3.66223	0
Dhx15	5.84609	0.3	Actn1	5.55503	0.6
Map3k5	4.08724	0.2	Coro2a	1.73227	2.2
Tnfaip2	3.05181	-1.1	Uri1	4.62862	0.2
Fgd2	1.3578	-0.6	Egr2	3.32041	-2.2
Cask	3.06218	-0.2	Rpl37a	10.2299	-0.4
Pofut2	5.4395	-0.1	Frmd7	-1.27632	-0.1
Scgb1c1	0.807736	-0.8	Paqr5	-0.581703	1.1
Ern1	2.91107	-0.7	Npas2	2.99856	0.7
Tlr2	3.64522	-1	Srp9	5.67719	-0.1
Rfx8	-7.74638	0	Azin1	5.43891	-0.4
Hal	-9.96578	0	A630023A22Rik	-6.95534	0.1
Tle3	3.7078	-0.9	Ube2q2	4.30215	0.2
Fam129a	4.62037	-0.1	Traf6	2.90738	0.1
Wdr59	1.77458	0.1	Rin3	3.11629	0.4
Upk3b	4.89075	0.1	Pwwp2b	4.22714	0.6
Klf7	3.29713	-0.2	Txn1	8.48692	0.7
Lrrc40	2.46709	0.6	Sema3e	4.19536	0.3
Pald1	3.26033	-0.1	Tubd1	1.96528	0.1
Rab20	3.64475	-0.5	Tns1	4.99866	-0.9
Evi5	3.39701	-0.2	Ano6	5.10249	0.1
Kcnn3	0.00285528	-0.6	Fggy	1.75953	-0.1
Cpvl	-8.85608	0	Cym	4.22604	6
Rbm47	3.97089	1.3	Usp6nl	3.81381	0.6
Adora2b	1.62234	-0.4	Dhx32	4.18387	0.8
Nlrc5	-3.27321	0.1	Mprip	6.14889	-0.2
Nabp1	3.1179	-0.6	Slc37a1	4.53804	-0.3
Zfp217	2.93895	-0.2	Sh2b3	3.16898	-0.3
Tubd1	1.18858	0	Kcnn3	-2.82541	-0.1
Sost	-2.87953	0.1	Map4k3	5.08155	-0.3
Camk1d	0.63003	-0.3	Agtpbp1	2.52144	0.1
Taldo1	6.76654	0.2	Bcl2	0.782873	0.8
Atf1	4.45078	0	Dennd2a	1.79416	0.8
Inpp4a	2.31302	-0.7	Glis2	4.49829	1.5
Krtcap2	6.56567	0.2	Osbpl9	5.60272	-0.2
D630039A03Rik	1.61246	2.2	Myrfl	-9.2447	0
Ski	6.25508	-0.5	Khk	3.32629	-0.6
Plau	1.27904	1	Pdgfrl	-0.225188	-0.5
Bmp2	2.20007	0.4	Ids	3.34826	0
Plekhm1	3.72023	-0.7	Phgdh	5.13184	2
Eya3	3.07177	0	1700086L19Rik	-7.81684	0.1
Hs6st1	5.17235	0.3	Lemd2	4.46303	0
Ppp4r2	4.65638	0.2	Hhipl2	-4.1988	0
Tomm20	4.60978	0.3	Alpl	4.1162	2.5
Dcps	3.90856	0.6	Rassf8	2.74839	-0.4
F10	1.29276	-0.7	Tmem167b	4.44635	0.2
Elmo1	2.00779	-0.6	Terf2	4.14049	-0.2
Map3k14	2.03725	-0.3	Arhgap5	3.9575	0.3
Mtm1	1.96048	-0.4	Fblim1	2.24012	0.9
Dhx40	3.59103	0.2	Cuzd1	-8.53943	0
Phlda1	6.94149	0.7	Txnrd2	2.75181	-0.9
Tom1	3.84365	-0.5	Phf20	2.89789	0.1
Gmpr	2.9107	0.2	Mfsd2b	-0.177092	-0.5
Dse	2.25433	-0.4	Epn3	5.38744	-0.7
Smad1	3.30019	0	Nln	2.72992	0.9
Slc16a11	-0.472964	-0.2	Krt42	-8.18478	0
Perm1	-0.71594	-0.1	Abcc3	5.01962	0.3
Sh3bp2	2.21675	-0.2	Adcy5	-1.3143	-0.3
Glrx	3.84903	0	Crb2	-2.67239	0.4
Stim1	3.69446	-0.3	Sfxn5	1.7035	-0.7
Mkln1	4.11325	0	Pdp1	2.01461	0.6
Snx1	5.3597	0	Col4a1	7.41974	-1.1
Rnf141	4.57527	-0.1	Magi1	3.86606	0.8
Met	3.1513	0.7	Fgd3	0.1301	0.9
Klf4	6.17843	-0.8	Dcp1a	2.79912	0.2
Znrf1	3.69549	0.2	Dync2h1	1.32604	0.4
P2rx5	-0.821722	-0.2	Crlf3	3.42342	-0.8
Iah1	4.51318	-0.1	Tns3	5.00368	0.3
Reps2	2.94949	-1	Actr2	5.7351	0.6
Tldc1	2.50011	0.2	Rnf10	6.36586	0.3
Mdm2	5.2302	-0.2	Rtkn2	4.31541	-2.3
Osbpl11	3.30429	-0.5	Tnrc18	4.29772	0.3
Zfp36	8.61289	0.1	Gls	3.72402	0.6
Slc6a6	5.48312	0.3	Sowaha	-0.405327	0.1
Avpr1a	-5.3615	0	Arhgef10	3.21932	0.7
Mtss1	3.96293	0.2	Snx11	2.63647	-0.1
Ppp1r15b	4.58347	0	Tspan8	7.63017	1.8
G0s2	3.76633	-1.4	Ldlr	4.4267	-1.4
Ikbke	1.93468	1	P2ry2	2.73493	0.2
Chmp6	4.59108	0.4	Ncf1	1.26725	-1.5
Iqgap1	6.90988	-0.3	Irf2bp2	5.93595	0.1
Adk	5.7687	-1	Galnt9	-4.94342	-0.1
Scaf11	4.65701	0	Gm5294	-8.87826	0
Tmem154	1.19288	-0.4	Appl2	4.47599	-1.2
Pf4	2.17447	-0.2	Ccdc126	2.03219	-0.2
Smpd5	0.937551	-0.1	Fat1	4.93763	0.7
Tmem230	3.49738	-0.2	Sh3d21	3.24854	1
Fam213b	2.63695	0.2	Wfdc2	11.208	-0.4
Chp1	6.59835	0.1	Tbc1d7	2.78236	0.4
Stau1	4.78796	-0.1	Siah3	-9.96578	0
Cyth1	4.13586	0	Pgap2	5.70871	0.6
Afap1	2.99236	0	Lats2	3.71158	0
Mcl1	7.58259	-0.7	Zmynd8	3.57484	-0.3
Ankrd33	-9.96578	0	Kpnb1	5.50887	1.3
Rhov	-0.442825	0.8	Znrf1	4.2662	-0.1
Mrfap1	7.27914	0.6	Ddx10	3.25367	0.7
Gadd45a	3.73392	-0.1	Chga	-8.20607	0
Ado	2.95378	0.1	Anxa2	8.8627	0.8
Cmpk1	5.53058	0.5	Atp13a4	4.25603	0.4
Efcab12	-1.73487	0.2	Myo10	3.81199	0
Ergic1	5.83071	0.4	Cobl	4.36596	0.6
Chaf1b	3.01376	1.8	Ptpn1	4.04686	-0.4
Ctsc	5.68031	-0.3	Mlip	-0.524799	-0.1
Pon1	-1.30297	-0.5	Pitpnm3	3.46933	-0.3
Acvr2b	2.27712	-0.5	Vstm5	-1.27759	0
Etv5	4.216	-0.8	Ap1s3	3.25724	0.9
Pdxk	1.76332	-0.5	Stx11	2.04945	-0.2
Zfp710	3.58173	0	Fzd5	3.94944	0.5
Sulf2	4.75918	0	Dct	-5.10871	0
Kcnu1	-9.96578	0	Evpl	2.86416	1.6
Esd	5.506	0.8	Npnt	6.6166	0.3
Rab11fip4	1.99613	-0.1	Trim59	3.95204	1.7
Prkch	2.95108	-0.1	Slc7a1	2.76243	2.2
Azin1	4.97292	0	Hipk2	4.02934	1.2
1700011L22Rik	-7.48381	-0.1	Nps	-6.7736	0
Gm6654	0.923034	-0.1	Fam49a	0.191567	-0.8
Prr5l	3.73571	-1.5	Cdh13	1.33784	-0.2
Notch2	4.53013	-0.1	Pef1	5.69652	0.2
Kdm7a	2.85945	-0.3	Ftsj1	2.52443	0.3
F830045P16Rik	-9.96578	0	Vdac2	6.75771	0.7
Cd109	-0.119213	-0.2	Klf7	2.48157	0.5
H1fx	4.28558	1.1	Pla2g6	3.43417	-0.9
H2afz	7.68303	1	Ssu2	-5.54143	-0.1
Dram1	5.96844	-1.2	Mad1l1	3.67096	1
Rfc5	3.31147	1.3	Pbx1	4.68917	0.8
C1qtnf9	-8.69061	0	Ilf3	4.54979	0.8
Snx29	2.25795	-0.5	Rhof	1.83138	0.3
Nfe2l2	6.98472	1.5	Wfdc3	-2.78993	0.2
Cdk14	4.34713	-0.5	Adk	6.86348	-1.2
G6pdx	4.24288	1.1	Mvb12b	4.46958	-0.2
Gadd45g	5.73724	-0.8	Tpra1	4.31607	-0.1
Rps6kl1	-1.40164	0.2	Cdkn2aipnl	4.76266	0.9
Tgoln1	6.05979	-0.3	Rnf141	4.40278	1
Fggy	1.72943	-0.2	Pld6	0.615677	-0.6
Bst1	3.36532	1	Cgn	5.02548	0.5
Ccdc65	-1.65351	-0.2	Ikzf2	0.0609233	0.2
Kcnj15	4.37685	2.7	Tcf23	-5.81233	0
Tmco3	3.25376	-0.1	Kcne2	6.64225	-0.2
Pik3ca	3.25938	-0.3	Pim3	5.70804	-0.5
Bod1	4.88029	0.3	Bicd2	4.05144	0.5
B4galt1	5.45946	0.6	Bag3	4.54562	-0.9
Lrrfip2	4.22172	0.2	Haus8	3.63911	0.9
Maea	5.84224	0.2	S100a6	8.22052	2.1
Anapc5	6.4819	0.2	Tnfsf18	-4.29681	0
Gfpt1	4.20961	0	Lama5	6.71446	0.9
Ifrd1	5.5533	-0.3	Rnaseh2b	4.47571	1.5
Ifrd1	5.5533	-0.3	Scnn1b	2.30928	-2.4
Ifrd1	5.5533	-0.3	Kif23	4.5186	1.9
Mitf	0.598539	-0.3	Flrt3	4.31346	-0.4
Kif23	3.15991	1.7	Zfp706	6.0805	0.2
Sowahc	2.98229	-0.6	Cdk5rap1	2.07629	0.3
Irf2bp2	5.30109	0.4	Wwc1	6.9402	0.3
Gpx1	7.56391	0.1	Bod1	5.23999	0.3
Adam17	4.85754	-0.2	Irs2	5.39535	-1.3
Cox4i2	3.52172	-0.2	Ptcd2	3.27123	0.1
Ezr	8.78776	0.8	Lrig3	2.31581	1.1
Il4ra	3.41562	0	Wnt7a	1.10464	-1.2
Clec12a	-0.0340621	-0.5	Tuba1b	7.74195	1.5
Ankrd11	4.69281	-0.3	Inf2	3.25496	2.1
Fhdc1	1.59238	-0.2	Tsku	1.11674	2
Klf2	6.78825	-1	Ppp4r1l-ps	0.284251	-0.6
Fto	4.79816	0.2	Ppp4r1l-ps	2.70651	-1
Esrp2	5.17208	-0.1	Kank4	0.308224	1.2
Irf2bpl	5.47418	-0.5	Tsen2	2.05538	0.9
Hprt	5.51673	0.7	Cdrt4	-0.548813	0.6
Rasa3	3.0873	-0.6	Chst2	-0.215023	-0.6
Gas2l2	-6.30573	-0.2	Iffo2	2.16683	1.7
Edn1	3.49091	0.9	D5Ertd579e	2.80888	0.7
Plxdc2	3.88704	-0.5	Gtf2b	5.21732	0.1
Tlr7	0.569642	-0.5	Il12a	-6.11158	0
Tmem189	5.62871	-0.3	Lmcd1	2.42619	0.2
Ypel2	2.61567	-0.3	Wdr25	0.443891	0.3
9130401M01Rik	3.40402	0.8	Cald1	4.12307	0.4
Fignl2	1.03942	-0.1	Lyrm7	-0.240434	0.2
Susd1	1.95792	1.3	Lyplal1	3.48749	-0.1
Vps37b	4.65346	1	Rbpms	6.08973	0.4
Car6	-6.63668	0	Baiap2l2	1.15103	0.5
Sirpa	4.52642	-0.5	Prex2	0.896049	-0.5
Gtdc1	2.35436	-0.1	Bola3	5.18783	0.4
Gm18409	-9.96578	0	Phf2	4.27845	0.2
Sh3tc1	4.13058	-0.5	Plekhm3	1.04777	0.6
Cnr2	0.0714075	-0.5	S100a2	-5.48333	0.6
Slc44a1	4.64902	0.1	Cubn	-2.47033	0
Gnai3	5.58188	0.3	Hormad2	-3.97912	0.1
Rbbp6	4.29116	-0.1	Lrrc20	1.54733	0.5
Kbtbd12	-9.96578	0	Cd96	-4.35153	-0.1
Ttc39b	3.26422	-0.6	Parn	3.85339	0.5
Bbs10	-0.43562	0	Sfswap	4.31753	-0.1
Anxa4	6.79514	-0.1	Sohlh1	-9.96578	0
Camk2d	4.1122	0	Cyth3	3.66389	-0.4
Cdk6	2.72803	0.8	Adamts3	-2.96207	-0.1
Nsa2	5.44433	0.5	Ciita	1.85228	-2
Ptges	0.709542	-0.3	Igsf5	4.76322	-0.2
Map3k3	4.51819	-0.5	Plk2	5.49022	-1
Isca2	4.12411	0.1	Prss38	-9.24847	0
Lmtk3	-0.420049	-0.1	Ssbp3	4.97283	1.3
Atf7ip	4.04309	-0.4	Tbpl1	3.42321	0.6
Rcvrn	-8.85608	0	Prdm10	1.04886	0.3
Cebpg	3.45035	-0.2	Gsg1l	-5.25635	0
Mad1l1	3.35566	0.5	Myh11	1.68372	-0.8
Actr3	6.82187	0.5	Iqgap2	1.66395	2.2
Pck1	-9.96578	0	Efhc1	-1.68536	-0.3
Lims1	5.64997	-0.8	Fam53b	3.89499	-0.3
Notch1	3.10547	-0.3	Arhgap21	3.69338	0.7
Cnst	3.32416	-0.8	Fam83h	3.68912	1.3
Rnf186	1.48559	0.1	Slc43a2	3.17818	-1.2
Ncor1	4.63078	-0.1	Dapk2	4.32666	-0.8
Bcl2l11	3.24935	-0.8	Nsmce2	4.8635	0.3
Cd200	3.29108	-0.9	Rho	-4.19054	0
Smurf1	4.11225	-0.5	AI597479	2.90992	-0.1
Rasgrf1	-5.1419	-0.2	Hif3a	-0.977528	0.4
Hadh	5.43316	0.3	Clec2l	-2.54189	0.1
Usp12	4.19009	-0.2	Morn1	1.0263	0
Prkag2	3.65354	0.4	Stmn1	9.27038	1.3
Wdr63	-2.28542	-0.2	Kirrel	2.67053	1.4
Pdgfrl	3.29115	0	Bcam	9.88078	0.7
Sema4b	2.84675	0.6	Lrrc10	-6.23384	-0.1
Cd44	4.56452	-0.7	Tcf20	3.32424	0.3
Zfp36l1	7.08298	-0.2	P4ha3	3.56728	1.8
Frmd7	-2.11995	0	Cds1	4.02839	-0.9
Mapk6	4.28853	0.2	Tm9sf4	4.47573	0.5
Gcgr	-0.484238	-0.1	Pycr2	3.93524	0.2
Clec3a	-8.85608	0	Calr3	1.67181	3.1
Ttc27	2.29417	0.8	Igll1	-5.52633	-0.1
Tas2r126	-9.96578	0	Plekha7	2.77673	0.8
Akr1a1	8.40581	0.4	Max	5.45835	-0.4
Gbp6	-0.785006	-0.1	Jade2	2.40537	0.2
Rara	3.97219	0.2	Bri3	7.00992	-0.8
Osgin1	2.51872	1.4	Stxbp6	0.910256	0.6
2410131K14Rik	2.26899	0.1	Ptprj	3.0081	0.5
Crtc3	2.91721	-0.4	Pard3b	1.98436	0.1
Rtkn2	5.80079	-4	Misp	2.65492	0.6
Mafg	4.52553	0.2	Ppm1l	2.93183	1
Col4a2	8.50347	-1.5	Rcan1	4.05181	-0.5
Il7	-1.62214	0.1	Ube2g2	4.67249	0.6
Gnat2	-7.58091	0.1	Psma1	6.56635	0.6
1700125H20Rik	-7.58091	0	Phox2b	-8.65181	0
Amdhd2	3.87729	0.4	Dsp	4.93613	1
Npr3	2.06833	-1.1	Cnbd2	3.93136	1.2
Hilpda	4.06692	-0.4	Ddx47	5.57092	0.2
Txn1	7.74502	1	Igf1r	2.14643	0.6
Rbpj	4.12545	0.1	Gprc5a	8.16519	-0.8
Bcl2a1c	-7.41543	-0.2	Plet1	4.1969	1.9
Ppp2ca	6.90955	0.3	9930012K11Rik	2.42544	-0.3
Tbc1d14	3.65047	0.1	Armc9	1.7956	0.5
Rab14	6.16127	-0.1	Fgfbp1	4.67813	1
Spred2	3.49626	0.5	F2r	4.81238	-0.1
Cd302	3.60603	-0.6	Amotl2	5.98849	-0.1
Zmiz1	4.97614	-0.1	Mical2	4.61015	-0.4
Rab11a	5.40431	0.6	Gm11627	1.91891	-0.9
Ifnk	-9.96578	0	Kdm7a	2.41933	-0.6
Capg	5.66992	0.4	Tmed10	5.85428	0.1
Aldh3a1	1.33313	0.9	Grid1	-7.18578	0
Sec22b	5.01051	0.2	Slc24a5	-9.19295	0
Rps9	10.0478	0.5	Tex29	-6.23449	-0.2
Adipor1	6.53801	-0.1	Itpk1	3.25695	0.1
Acap2	3.82441	-0.4	Trim3	5.6099	0.2
Hibadh	4.71155	0.2	Epha4	3.19306	-0.6
Stk10	2.59426	-0.3	Mab21l3	-0.561059	0.4
H2afy3	-9.96578	0	4930404N11Rik	2.87537	0.8
S100a11	10.7353	1.5	Tmie	1.93019	0.9
Sh3bgrl2	3.15768	1.7	Eml6	-0.782736	0.1
Atp2b1	5.52016	-0.4	Cmtm4	3.83174	1
Ccrl2	3.41744	-1.3	Ankrd46	4.50881	-0.2
Ubl3	6.23495	-0.6	Trim16	3.76237	0.7
Acss1	2.59449	-0.5	Cog7	3.79931	0.3
Ctsb	6.46799	-0.4	Muc13	-8.06097	0
Cmip	4.49582	-0.2	Sae1	5.87885	1.3
F12	-9.96578	0	Cyr61	8.64224	-0.1
N4bp1	2.88881	-0.2	Dlx3	-7.84551	0
Atp10d	2.22999	-0.1	Mpi	3.3654	0.2
Rreb1	3.67145	-0.2	Cxcl15	9.40738	-2.7
Hcar2	2.48375	-1.2	Ubr4	3.85991	0.3
Adcy10	-9.96578	0	Timp3	6.54958	0.2
Dgkg	-3.4263	-0.2	Pard6b	5.0332	0.1
Gng12	5.11677	-0.1	Zpld1	-5.3562	0.1
Dbx1	-9.96578	0	Fam174b	5.51522	0.1
Map1lc3b	6.55148	0.1	Ap2a2	4.3448	0.7
Skil	4.60466	-0.5	Tppp3	7.35147	1.1
Gpr82	-8.85608	0	Rnf150	-0.0805925	0.3
Sspn	2.5651	-0.3	Lims1	4.50473	0.4
St6gal1	3.78901	-0.2	Mok	0.837182	-0.3
Atp5g1	6.31923	0.9	Fignl2	0.0963536	0
Epor	-0.631239	-0.1	Lrrc1	3.9333	0.4
Tgfbi	6.61276	-0.6	Chd6	3.65936	-0.3
Il15	1.50093	0.2	Aldh5a1	1.66218	0.4
H60c	0.303327	0.6	Liph	2.60087	-0.3
Eif5	5.7847	0.2	Ankrd42	0.449772	0.2
Hist2h2be	1.04755	0.5	Ppl	4.69849	0.4
Auh	3.73011	-0.1	Tbc1d10a	4.1102	-0.1
Cux1	6.09247	-0.7	Ctnna3	-4.86955	0
Ctnnd1	7.20462	0.7	Zfp622	4.1768	0
Zcchc14	3.95455	-0.1	Fbxw7	2.44118	0.1
Ywhab	6.77931	0.1	Ergic1	5.02654	0.9
Tlr4	1.73772	0.4	Slc39a8	7.13452	-0.9
Nr4a1	8.78477	-0.3	Snx10	2.55561	1.3
Sh3pxd2b	3.18609	0.2	Plxnb3	-3.11814	0
Ksr2	-6.63668	0.1	Phldb2	5.96183	0.3
Ceacam18	-8.85608	-0.1	Hspg2	5.39391	1.4
Inf2	3.97374	0.8	Tenm4	-1.014	-0.4
Lcp1	5.7743	-0.3	1700034J05Rik	-9.02095	0
Nlrx1	2.14415	-0.3	Cdon	2.68268	1.2
Atp13a2	3.89212	-0.6	Slc12a8	-4.18272	0.2
Haus8	2.4383	0.5	Lif	0.135913	0.8
Tmem245	3.96674	-1.2	Angptl4	3.05446	-0.4
Rufy4	0.0536653	-0.4	Trib1	5.01638	-0.6
Ly86	1.95536	-0.8	Trnp1	-1.92012	-0.1
Net1	5.16466	0.4	Pdpn	6.32156	0.6
Clps	-8.69061	0.1	Spp2	-9.96578	0
Abhd17c	5.50823	-0.8	Gins2	3.98282	2.4
Mt2	6.86662	1.6	Dnah7a	-8.61853	0
Ppp2r1b	2.92886	0.6	Rabgap1l	3.85814	0
Plekho2	2.55569	-0.5	Igfbp2	6.56754	0
Il18rap	-1.27993	-0.3	Capzb	7.29838	0.6
Clmn	1.24687	1.1	Elf4	1.57604	1
Rps6ka3	4.04123	0	Rhobtb1	0.884388	0.4
Prdm1	0.528216	-0.7	Mtus1	4.3645	0.1
Prdm1	0.528216	-0.7	Kctd10	6.196	0
Riiad1	0.188041	0.2	Plaur	4.4104	2.7
Rab31	3.59282	0	Atoh8	5.18128	0.8
Arid4a	3.24419	-0.5	Mrpl33	6.59311	-0.1
Fam53b	4.04967	-1	Dscaml1	-3.15191	0.6
Cxcl2	3.98755	-1.1	Fgf18	3.12009	0.1
Il18bp	0.260565	-0.2	Cdkn2aip	3.55075	-0.5
Dnajc28	-0.18562	-0.3	Clip1	3.99876	0.5
Rhbdf2	4.07157	-0.2	Mcu	4.33451	1.2
Msl2	3.94024	-0.3	Mical1	2.84855	0.1
Tnfaip6	1.06667	-0.7	9230112D13Rik	-8.56107	-0.1
Nxt1	3.65907	0.6	Dok1	3.07238	-0.4
Rft1	3.07494	-0.1	Agpat4	3.24021	0.9
Rap1b	7.27584	-0.5	Qk	5.41169	-0.2
Ampd3	1.57289	0	Calcoco2	-6.61119	0
Ncf1	2.95967	-0.8	Serhl	3.72799	-0.2
Slc25a51	5.70276	-0.2	Eif4g3	4.48648	0.3
Dnajc5b	-4.2518	-0.1	Hspb2	2.77832	-0.2
Aqp8	-9.96578	0	Sec24d	3.49839	-0.2
Rxfp4	-4.97643	-0.3	Prkag3	0.336093	-0.7
Nupr1l	-0.637036	0.2	Oxr1	4.6506	0.3
Ramp1	3.5751	-1.5	Sphk1	3.24423	1.4
Dnm2	5.66577	-0.1	Dcaf5	3.66303	0.2
Ten1	4.63553	0.3	Popdc3	0.0355669	-0.6
Jun	9.26439	-0.6	Igf2bp2	3.39199	0.3
Scamp2	5.27935	0.2	Map3k14	1.60956	0.3
Snx11	3.25689	-0.3	Itgb5	3.1452	0.9
Arhgap18	3.66425	0.1	Gcnt2	2.85499	1
Drc1	-0.935802	-0.3	Tcf15	-3.20399	-0.3
Fam162b	-0.93177	-1.2	Atxn1l	3.06033	0.6
Tex2	2.83663	-0.1	Rnd1	1.13344	-0.1
Ppp1r3b	1.42539	-0.2	Arrb1	3.57555	0.7
Cxcl1	4.0981	0.8	Ahrr	-4.59761	0
Morc3	3.07784	-0.2	Plscr1	4.03047	1.2
Itsn1	3.41516	-0.4	Hirip3	4.08652	1.6
Soat1	3.85968	-0.6	Tbxas1	-0.466098	0.3
Stk17b	4.47976	-0.7	1700056E22Rik	0.375673	-0.2
Il13ra1	3.60804	0.1	Serpinb6b	7.26705	-0.3
Prrc2b	5.30812	-0.1	Mybphl	-5.95014	-0.1
Zfp133-ps	-3.75479	-0.1	Mex3b	1.97104	0.1
Snrk	4.24529	-0.7	Echdc3	3.11566	-1.6
1700003F12Rik	-3.12199	-0.1	Coro6	-1.29094	-0.5
Hdc	2.88077	-0.4	Ccm2l	0.202473	-0.8
Mki67	3.69067	1.5	Vcl	5.31304	1
Ccr5	-1.33231	-0.2	Cdkal1	2.87196	0.2
Cubn	-2.21704	0	Ccdc12	6.48692	0.1
Fnip2	2.18036	-0.5	D630039A03Rik	3.72806	0.7
Phlpp1	2.95725	0.1	Emp2	7.88522	-0.4
Dgkd	3.9947	-0.7
Cry1	3.58486	-0.1
Hsd11b1	2.85313	-1.2
Hgsnat	4.47042	-0.3
Zfand2a	3.33335	-0.2
Hdac4	3.00291	-0.6
Ncor2	4.96423	-0.5
Abhd5	3.67748	-0.4
Fam49b	3.56216	-0.2
Pacsin2	6.04194	0.2
Elmo2	4.57535	-1
Rnf144a	3.56022	-0.6
Slfn2	2.97755	-0.8
Cdhr3	-1.43331	-0.6
Mrps33	4.5565	0.4
Nmral1	2.16659	1.3
Cartpt	-6.63668	-0.1
Capn3	-3.92085	-0.1
Lrrc8d	3.92726	0.1
Elovl5	6.51875	-0.7
Arg1	-0.41946	-0.3
Tmem150b	-0.359711	-0.2
Ppp2r3c	2.77424	0.1
Ciita	-0.488616	-0.3
Lpin1	1.80523	-0.8
Tacc2	4.82942	-0.3
Mia3	3.78726	-0.1
Trib1	5.09382	0
Klf3	5.43984	0.2
Baiap2l1	4.32733	0.4
Tnfrsf1b	2.84558	-0.8
Mtus1	4.59961	0.4
Vps13c	1.85441	-0.3
Psen2	3.58691	-0.3
Cxcl3	-2.74642	-0.2
Ptgfrn	5.8274	0.3
Wrn	1.9598	-0.1
Slc7a2	2.33783	-0.6
Uchl4	-6.20864	0.2
Cebpd	5.23767	-0.9
Kcnq1	3.32641	2.2
D17Wsu92e	5.37975	0.1
Sp2	3.46374	-0.1
Lyst	2.46346	-0.5
Fance	3.58775	0
Map7	4.15511	-0.1
Chil3	3.43412	-2.8
Atp2c2	-0.407549	0.6
Bcl2a1d	2.31902	-0.9
Zmynd8	3.71998	-0.1
Kcnj2	0.746348	-0.9
4930455H04Rik	-7.58091	0.1
Tex33	-7.74638	0
Ccdc96	-2.05078	0.2
Svs5	-9.96578	0
Adtrp	-1.63758	0
Rnf11	5.43225	0.2
Ahctf1	3.47614	0
Npc2	6.94914	-0.3
Eed	3.9946	0.2
Tal2	-3.49222	0
Fbxw2	4.44036	-0.4
Dip2b	3.18988	0.1
Ets2	6.27552	0.4
Snx10	2.94642	0.6
Rbmx	5.07051	-0.1
Hmgcs1	5.46356	0.2
Max	5.78791	-0.7
Dhrs9	-2.64568	0
Tab1	3.46227	0.3
Rbpms	6.43912	0.4
Snx13	4.18337	-0.9
Slc16a6	0.873913	0.2
B4galt5	3.83144	0.8
4933400A11Rik	-8.85608	0
Tubb2b	2.64029	0.3
Hipk1	4.32185	-0.1
Mgst2	2.30612	1
1700029H14Rik	-8.85608	0
Syt11	1.98881	-0.1
Orai2	2.39707	-0.2
Rcbtb2	3.03771	0.2
Nadk	4.93401	0.1
Siah1a	3.95985	-0.3
Arpc1b	6.9685	0.5
Plekhg6	-0.0610616	1.3
Clic4	5.95141	0.1
Dnajc15	4.07621	0.8
Srek1ip1	3.35079	0.7
Stat3	5.17984	0.4
Klf6	7.57202	-0.7
Grsf1	4.99729	0.2
Slc16a14	-7.74638	0
Ahr	4.44141	0.9
Atg4b	3.92626	0
Cd93	4.21374	-0.8
Efhd2	5.64687	0.6
Slc35b3	3.55144	0
Tmem51	3.08953	0.5
Amn1	3.00444	-0.3
Cyth3	5.00243	-0.7
Slain2	4.39748	-0.3
BC030867	-0.223014	0.8
Epgn	-5.03056	0
Cdkn1a	6.28407	0.6
Dpys	-8.85608	0
Ccdc125	2.51858	0.4
Pbxip1	5.34133	-0.2
Lyrm9	0.604446	0.1
Cd47	6.2415	-0.3
Nek9	4.68188	-0.1
Ak2	5.18223	0.3
Maml3	2.56498	-0.2
Sema4a	2.32342	-0.2
Grb2	5.11171	0
1700017B05Rik	3.26132	0.6
F7	2.11098	-0.8
Nceh1	4.95096	-1.3
Acly	5.71685	0.1
Prkcg	0.34852	-0.3
Nhlrc3	3.30845	-0.5
Tgfbr2	7.01956	0.2
N4bp2l1	1.78948	-0.5
Cdt1	3.23672	1
Map3k7cl	-0.1193	0
Tubgcp3	3.72289	0.1
Fzd4	2.58996	-0.6
Plekha6	2.87332	1.9
Nfil3	4.44682	0.1
H3f3b	9.15994	0.2
Ndufb9	6.32913	0.3
Klhdc4	3.97792	-0.1
Soat2	-1.30518	0.2
Gkn3	-4.42528	0.1
Rnf144b	2.82947	-0.6
Creb3l1	3.29986	-0.4
Wipf1	3.1298	-0.5
Tigd4	-6.30573	0.2
Ier5	5.30494	0.1
1810013L24Rik	4.17556	-0.6
Nudt16l1	4.43697	0.2
Lyl1	1.44769	-0.7
Dusp16	3.73153	-0.1
Fzd1	6.25079	-1.1
Stx4a	5.02608	0
Slc16a10	1.41751	-0.4
Tmsb4x	12.3386	1
Slc38a7	2.92529	-0.1
Spaca4	-3.45442	0.3
Sowahb	1.69152	0.5
Hic1	3.01852	-0.4
Nek6	3.63156	0.5
Klf13	4.66551	-0.7
Egr3	2.43515	-0.7
Pkm	8.00364	0.3
C5ar2	-1.18818	-0.6
Secisbp2l	4.46332	-0.7
Gpr107	4.21481	-0.5
Pgap1	1.80293	0.9
Rab7	7.47073	-0.3
Angptl4	3.75035	-0.7
Dpysl4	-2.18892	0
1110051M20Rik	2.95195	0
Snx18	4.903	-0.8
Atg4c	1.92511	0
P2ry2	2.09853	0.1
Egln3	1.82528	1
Asxl1	4.22194	-0.4
Slc22a18	1.93847	0.5
Taf3	2.33399	0
Sdccag8	2.20221	0.1
Pisd	4.0832	0.1
Lpl	4.72962	-1.7
Tnfsf18	-5.3615	0
Trim11	3.73352	-0.5
Smpdl3b	0.318954	0
Myo1g	2.41719	-0.7
Plekhf2	4.21753	-0.3
Trim2	3.00515	-0.1
Slc22a15	1.95166	0
Mrpl1	2.30423	0.8
Cpsf6	3.92406	0.1
Enc1	3.72973	0.5
Casz1	3.80111	-0.5
Ablim2	-1.37395	0.4
Crybb1	-6.30573	-0.1
Mrpl33	6.29596	0.3
Coro6	0.789425	-0.4
Lrrc58	4.36799	-0.2
Slc25a33	0.844361	0.4
Slc25a33	0.844361	0.4
Iyd	1.91878	2.5
Nr2f2	4.34704	0.9
Med18	1.67283	0.2
Plxnc1	1.696	-0.6
Ogfrl1	1.91172	-0.5
Ccdc126	2.39098	-0.1
Khdc3	-9.96578	0
Gse1	4.05967	-0.6
Htra4	-0.961016	-0.2
Cryzl1	3.75114	0.2
Trim25	4.36576	0.3
Pomt2	2.7219	-0.2
Pitpna	5.18279	0.1
Prdx1	7.70891	1.1
Rnpep	5.14613	0.6
Slc18a1	-1.02342	-0.1
Ell	3.37409	-0.2
Ubap1	3.89312	-0.1
Zbtb39	2.28689	-0.2
Abi3	1.63978	-0.7
Krt80	5.13607	-0.3
Lamc1	8.36557	0.3
Dbi	6.88876	0.7
Dusp1	8.83181	-1.1
Plekhm2	3.61433	-0.3
Ctdspl	5.55855	-0.9
Ctsz	6.98787	0
Dhrs7	4.52923	-0.4
Ascc2	3.81935	0.2
Taf1d	4.50683	0.4
Meox1	0.562328	-0.2
Scarb1	3.77599	0
Mmd	3.89134	-1.4
Sesn2	2.47702	0.2
Lpp	4.15546	0.2
Gga1	5.05218	-0.1
Rmi2	-1.09124	0.3
Zfp395	4.29799	0.2
Itgb6	5.96295	-0.6
Cnfn	-9.96578	0
Cela1	-2.10859	-0.1
Atxn2	3.82494	-0.4
Irs2	4.56033	-0.1
Slc7a11	-0.76848	-0.1
Cd68	4.21654	-1
Fosl2	5.97475	-0.6
Fabp12	-3.78596	-0.3
Ccr3	-9.96578	0
Dyrk1a	3.75488	-0.2
Cyfip1	4.65753	-0.1
Bcl3	3.20171	1.5
Pik3r6	0.479748	-0.7
Sod2	3.99417	-0.2
Itm2b	8.64018	-0.2
Vps54	4.03249	-0.2
Atg7	3.77686	-0.2
Bag4	2.08469	0.1
Scarb2	6.27196	-0.6
Fam117b	3.1867	-0.3
Cdk3-ps	-0.299899	-0.1
Klk14	-1.7134	0
Gm5476	-9.96578	0
Klhl25	3.50763	-1.3
Edem1	3.8191	-0.3
F11r	7.35132	-0.4
Lyz1	7.62119	-1.9
Slc35e3	4.90112	-0.2
Klb	-8.85608	0
Mmp27	-9.96578	0
Tmem184b	5.20032	-0.2
Gns	5.81163	-0.2
Gsap	3.38536	-1.3
Clstn3	-4.2518	0.1
Zfp281	3.77799	-0.9
Pbx1	4.88524	0.6
Gde1	7.15493	-0.4
Pitpnc1	1.88553	-0.1
Tmed10	6.32584	0
Fabp5	6.67903	0.9
Lamp1	8.27092	-0.2
Slc28a3	-7.74638	0
Nemf	3.64195	0.1
Rock2	4.52713	0.3
Larp4b	4.51269	-0.3
Mknk1	3.11698	-0.4
Gpr4	-0.598165	-0.2
C2cd4a	-4.15471	0
Cdk9	4.31134	-0.1
Eef1a1	11.5394	0.5
Nin	2.88926	-0.2
Hspa8	9.5324	0.4
Tmem170b	2.70457	-1.1
Nupr1	6.08414	1.1
Hp	5.15033	-0.6
Tacstd2	7.36266	0.5
Coa3	6.04442	0.8
Fes	2.51753	-0.6
Trak1	4.5651	-0.3
Prss46	-8.85608	0
Plagl2	3.70495	0.7
Arg2	0.744299	-0.9
Alpk1	0.49425	0.4
Fmnl2	2.31381	0.2
Aptx	1.52427	-0.1
Smox	3.40877	0.2
Syk	2.67546	-0.4
Heatr1	2.46261	0.3
Glipr2	3.94479	0.8
Ltbp2	6.06069	-0.2
Usp7	4.79895	0.1
2510009E07Rik	2.51199	-0.2
Pcnx	3.23164	-0.6
Itih1	-2.49446	-0.2
Ntsr2	-9.96578	0
Dbnl	5.53216	-0.3
Smap2	3.92946	-0.2
Tbkbp1	1.95292	-0.8
Ttc7	2.87142	-0.5
Epha2	6.19036	0.5
Ctnnb1	8.2355	-0.1
Xdh	1.82336	-0.8
Slc38a6	1.44937	0.1
Bhlhe41	0.42845	-0.5
Jmjd1c	3.61594	-0.3
Musk	-7.74638	0
Wdr11	3.81559	0.1
Gnat3	-8.85608	0
Gpr155	2.10491	-1.5
Limd1	4.52774	0.2
Gzf1	2.80019	-0.1
Pdk4	2.66052	1.1
Psmc6	5.51783	0.6
Fbxo31	2.46514	-0.3
Pon3	4.9001	-0.5
Mrps9	4.12204	0.4
Klk13	-1.7133	0.1
Metrnl	3.42112	0.7
Ythdf2	3.7257	0.3
Agtpbp1	2.56008	-0.3
